# Amphibian mucus triggers a developmental transition in the frog-killing chytrid fungus

**DOI:** 10.1101/2022.01.21.477224

**Authors:** Kristyn A Robinson, Sarah M Prostak, Evan H Campbell Grant, Lillian K Fritz-Laylin

## Abstract

The frog-killing fungus *Batrachochytrium dendrobatidis* (*Bd*) grows within the mucus-coated skin of amphibians. Each lifecycle, *Bd* transitions from its motile, dispersal form to its sessile growth form in a complex process called encystation. Although encystation is critical to *Bd* growth, whether and how this developmental transition is triggered by external signals was previously unknown. We discovered that exposure to amphibian mucus triggers rapid and reproducible encystation within minutes. This response can be recapitulated with purified mucin, the bulk component of mucus, but not by similarly-viscous methylcellulose or simple sugars. Mucin-induced encystation does not require gene expression, but does require surface adhesion, calcium signaling, and modulation of the actin cytoskeleton. Mucus-induced encystation may represent a key mechanism for synchronizing *Bd* development with arrival at the host.
