## Supplementary material for "Amphibian mucus triggers a developmental transition in the frog-killing chytrid fungus": Data S1

### Sheet: Sheet1
Figure	Treatment	Replicate	N	Time
1A	Control	1	98	10
1A	Mucus	1	106	10
1C	Control	1	367	0
1C	Control	2	183	0
1C	Control	3	236	0
1C	Mucin	1	316	0
1C	Mucin	2	131	0
1C	Mucin	3	339	0
1C	1% Tryptone	1	351	0
1C	1% Tryptone	2	184	0
1C	1% Tryptone	3	209	0
1C	1% BSA	1	268	0
1C	1% BSA	2	151	0
1C	1% BSA	3	229	0
1C	Galactose	1	121	0
1C	Galactose	2	166	0
1C	Galactose	3	161	0
1C	Fructose	1	150	0
1C	Fructose	2	81	0
1C	Fructose	3	176	0
1C	Mannose	1	304	0
1C	Mannose	2	131	0
1C	Mannose	3	269	0
1C	Glucosamine	1	285	0
1C	Glucosamine	2	142	0
1C	Glucosamine	3	227	0
1C	GalNAc	1	374	0
1C	GalNAc	2	159	0
1C	GalNAc	3	228	0
1C	NANA	1	240	0
1C	NANA	2	148	0
1C	NANA	3	164	0
1D	Before timecourse	1	998	0
1D	Before timecourse	2	279	0
1D	Before timecourse	3	289	0
1D	Control	1	308	1
1D	Control	2	134	1
1D	Control	3	116	1
1D	Control	1	406	3
1D	Control	2	135	3
1D	Control	3	164	3
1D	Control	1	542	5
1D	Control	2	109	5
1D	Control	3	159	5
1D	Control	1	257	10
1D	Control	2	157	10
1D	Control	3	195	10
1D	Control	1	375	30
1D	Control	2	185	30
1D	Control	3	146	30
1D	Control	1	427	60
1D	Control	2	234	60
1D	Control	3	199	60
1D	Mucin	1	241	1
1D	Mucin	2	107	1
1D	Mucin	3	161	1
1D	Mucin	1	525	3
1D	Mucin	2	100	3
1D	Mucin	3	119	3
1D	Mucin	1	145	5
1D	Mucin	2	115	5
1D	Mucin	3	175	5
1D	Mucin	1	213	10
1D	Mucin	2	102	10
1D	Mucin	3	108	10
1D	Mucin	1	202	30
1D	Mucin	2	92	30
1D	Mucin	3	127	30
1D	Mucin	1	466	60
1D	Mucin	2	113	60
1D	Mucin	3	195	60
1D	1% Tryptone	1	114	1
1D	1% Tryptone	2	100	1
1D	1% Tryptone	3	148	1
1D	1% Tryptone	1	143	3
1D	1% Tryptone	2	141	3
1D	1% Tryptone	3	189	3
1D	1% Tryptone	1	118	5
1D	1% Tryptone	2	138	5
1D	1% Tryptone	3	104	5
1D	1% Tryptone	1	289	10
1D	1% Tryptone	2	116	10
1D	1% Tryptone	3	106	10
1D	1% Tryptone	1	231	30
1D	1% Tryptone	2	124	30
1D	1% Tryptone	3	104	30
1D	1% Tryptone	1	267	60
1D	1% Tryptone	2	110	60
1D	1% Tryptone	3	159	60
Fig 1E	0 mg/mL Mucin	1	83	0
Fig 1E	0 mg/mL Mucin	2	114	0
Fig 1E	0 mg/mL Mucin	3	127	0
Fig 1E	1 mg/mL Mucin	1	119	0
Fig 1E	1 mg/mL Mucin	2	107	0
Fig 1E	1 mg/mL Mucin	3	127	0
Fig 1E	10 mg/mL Mucin	1	111	0
Fig 1E	10 mg/mL Mucin	2	91	0
Fig 1E	10 mg/mL Mucin	3	121	0
Fig 1E	25 mg/mL Mucin	1	78	0
Fig 1E	25 mg/mL Mucin	2	91	0
Fig 1E	25 mg/mL Mucin	3	112	0
Fig 1E	50 mg/mL Mucin	1	87	0
Fig 1E	50 mg/mL Mucin	2	74	0
Fig 1E	50 mg/mL Mucin	3	117	0
Fig 1E	75 mg/mL Mucin	1	81	0
Fig 1E	75 mg/mL Mucin	2	74	0
Fig 1E	75 mg/mL Mucin	3	89	0
Fig 1E	100 mg/mL Mucin	1	100	0
Fig 1E	100 mg/mL Mucin	2	75	0
Fig 1E	100 mg/mL Mucin	3	116	0
Fig 1F	Adhered control	1	73	0
Fig 1F	Adhered control	2	142	0
Fig 1F	Adhered control	3	98	0
Fig 1F	Adhered mucin	1	51	0
Fig 1F	Adhered mucin	2	158	0
Fig 1F	Adhered mucin	3	136	0
Fig 1F	Suspended control	1	297	0
Fig 1F	Suspended control	2	172	0
Fig 1F	Suspended control	3	106	0
Fig 1F	Suspended mucin	1	133	0
Fig 1F	Suspended mucin	2	118	0
Fig 1F	Suspended mucin	3	160	0
Fig 1F	Suspended mucin + 1 mg/mL ConA	1	145	0
Fig 1F	Suspended mucin + 1 mg/mL ConA	2	101	0
Fig 1F	Suspended mucin + 1 mg/mL ConA	3	126	0
Fig 1F	Suspended mucin + 10 mg/mL ConA	1	215	0
Fig 1F	Suspended mucin + 10 mg/mL ConA	2	130	0
Fig 1F	Suspended mucin + 10 mg/mL ConA	3	142	0
Fig 1F	Suspended mucin + 100 mg/mL ConA	1	154	0
Fig 1F	Suspended mucin + 100 mg/mL ConA	2	160	0
Fig 1F	Suspended mucin + 100 mg/mL ConA	3	106	0
Fig 1G	ConA control	1	512	0
Fig 1G	ConA control	2	130	0
Fig 1G	ConA control	3	249	0
Fig 1G	ConA mucin	1	870	0
Fig 1G	ConA mucin	2	95	0
Fig 1G	ConA mucin	3	325	0
Fig 1G	Chitosan control	1	433	0
Fig 1G	Chitosan control	2	84	0
Fig 1G	Chitosan control	3	315	0
Fig 1G	Chitosan mucin	1	184	0
Fig 1G	Chitosan mucin	2	103	0
Fig 1G	Chitosan mucin	3	165	0
Fig 2B	DMSO control	1	82	0
Fig 2B	DMSO control	2	561	0
Fig 2B	DMSO control	3	240	0
Fig 2B	DMSO mucin	1	86	0
Fig 2B	DMSO mucin	2	440	0
Fig 2B	DMSO mucin	3	227	0
Fig 2B	CHX control	1	152	0
Fig 2B	CHX control	2	361	0
Fig 2B	CHX control	3	207	0
Fig 2B	CHX mucin	1	67	0
Fig 2B	CHX mucin	2	574	0
Fig 2B	CHX mucin	3	273	0
Fig 2C	Control + buffer	1	864	0
Fig 2C	Control + buffer	2	956	0
Fig 2C	Control + buffer	3	383	0
Fig 2C	Control + mucin	1	675	0
Fig 2C	Control + mucin	2	782	0
Fig 2C	Control + mucin	3	266	0
Fig 2C	EGTA + buffer	1	295	0
Fig 2C	EGTA + buffer	2	956	0
Fig 2C	EGTA + buffer	3	214	0
Fig 2C	EGTA + mucin	1	557	0
Fig 2C	EGTA + mucin	2	608	0
Fig 2C	EGTA + mucin	3	350	0
Fig 2C	BAPTA + buffer	1	698	0
Fig 2C	BAPTA + buffer	2	1179	0
Fig 2C	BAPTA + buffer	3	343	0
Fig 2C	BAPTA + mucin	1	276	0
Fig 2C	BAPTA + mucin	2	755	0
Fig 2C	BAPTA + mucin	3	643	0
Fig 2C	EGTA + BAPTA + buffer	1	673	0
Fig 2C	EGTA + BAPTA + buffer	2	1116	0
Fig 2C	EGTA + BAPTA + buffer	3	261	0
Fig 2C	EGTA + BAPTA + mucin	1	147	0
Fig 2C	EGTA + BAPTA + mucin	2	606	0
Fig 2C	EGTA + BAPTA + mucin	3	471	0
Fig 2D	DMSO + buffer	1	955	0
Fig 2D	DMSO + buffer	2	1056	0
Fig 2D	DMSO + buffer	3	725	0
Fig 2D	DMSO + mucin	1	924	0
Fig 2D	DMSO + mucin	2	861	0
Fig 2D	DMSO + mucin	3	620	0
Fig 2D	Ionomycin + buffer	1	834	0
Fig 2D	Ionomycin + buffer	2	1343	0
Fig 2D	Ionomycin + buffer	3	628	0
Fig 2D	Ionomycin + mucin	1	713	0
Fig 2D	Ionomycin + mucin	2	1045	0
Fig 2D	Ionomycin + mucin	3	493	0
Fig 2E	Adhered control	1	576	0
Fig 2E	Adhered control	2	649	0
Fig 2E	Adhered control	3	546	0
Fig 2E	Suspended control	1	447	0
Fig 2E	Suspended control	2	394	0
Fig 2E	Suspended control	3	336	0
Fig 2E	Adhered mucin	1	264	0
Fig 2E	Adhered mucin	2	188	0
Fig 2E	Adhered mucin	3	318	0
Fig 2E	Suspended mucin	1	577	0
Fig 2E	Suspended mucin	2	174	0
Fig 2E	Suspended mucin	3	168	0
Fig 2E	Adhered ionomycin	1	497	0
Fig 2E	Adhered ionomycin	2	589	0
Fig 2E	Adhered ionomycin	3	824	0
Fig 2E	Suspended ionomycin	1	189	0
Fig 2E	Suspended ionomycin	2	185	0
Fig 2E	Suspended ionomycin	3	155	0
Fig 3A	Buffer - mucin	1	105	0
Fig 3A	Buffer - mucin	2	52	0
Fig 3A	Buffer - mucin	3	132	0
Fig 3A	EtOH - mucin	1	90	0
Fig 3A	EtOH - mucin	2	98	0
Fig 3A	EtOH - mucin	3	127	0
Fig 3A	LatB - mucin	1	150	0
Fig 3A	LatB - mucin	2	100	0
Fig 3A	LatB - mucin	3	158	0
Fig 3A	DMSO - mucin	1	126	0
Fig 3A	DMSO - mucin	2	80	0
Fig 3A	DMSO - mucin	3	135	0
Fig 3A	Jasp - mucin	1	138	0
Fig 3A	Jasp - mucin	2	93	0
Fig 3A	Jasp - mucin	3	149	0
Fig 3A	CytoD - mucin	1	141	0
Fig 3A	CytoD - mucin	2	67	0
Fig 3A	CytoD - mucin	3	127	0
Fig 3A	Blebb - mucin	1	96	0
Fig 3A	Blebb - mucin	2	81	0
Fig 3A	Blebb - mucin	3	162	0
Fig 3A	CK689 - mucin	1	105	0
Fig 3A	CK689 - mucin	2	83	0
Fig 3A	CK689 - mucin	3	133	0
Fig 3A	CK666 - mucin	1	98	0
Fig 3A	CK666 - mucin	2	129	0
Fig 3A	CK666 - mucin	3	152	0
Fig 3A	Buffer + mucin	1	131	0
Fig 3A	Buffer + mucin	2	78	0
Fig 3A	Buffer + mucin	3	104	0
Fig 3A	EtOH + mucin	1	131	0
Fig 3A	EtOH + mucin	2	107	0
Fig 3A	EtOH + mucin	3	126	0
Fig 3A	LatB + mucin	1	98	0
Fig 3A	LatB + mucin	2	93	0
Fig 3A	LatB + mucin	3	196	0
Fig 3A	DMSO + mucin	1	156	0
Fig 3A	DMSO + mucin	2	75	0
Fig 3A	DMSO + mucin	3	138	0
Fig 3A	Jasp + mucin	1	141	0
Fig 3A	Jasp + mucin	2	100	0
Fig 3A	Jasp + mucin	3	167	0
Fig 3A	CytoD + mucin	1	129	0
Fig 3A	CytoD + mucin	2	79	0
Fig 3A	CytoD + mucin	3	124	0
Fig 3A	Blebb + mucin	1	162	0
Fig 3A	Blebb + mucin	2	90	0
Fig 3A	Blebb + mucin	3	149	0
Fig 3A	CK689 + mucin	1	120	0
Fig 3A	CK689 + mucin	2	76	0
Fig 3A	CK689 + mucin	3	119	0
Fig 3A	CK666 + mucin	1	128	0
Fig 3A	CK666 + mucin	2	68	0
Fig 3A	CK666 + mucin	3	150	0
Fig 3D	Control - mucin	1	113	0
Fig 3D	Control - mucin	2	72	0
Fig 3D	Control - mucin	3	126	0
Fig 3D	CytoD - mucin	1	98	0
Fig 3D	CytoD - mucin	2	55	0
Fig 3D	CytoD - mucin	3	110	0
Fig 3D	Control + mucin	1	130	0
Fig 3D	Control + mucin	2	69	0
Fig 3D	Control + mucin	3	102	0
Fig 3D	CytoD + mucin	1	103	0
Fig 3D	CytoD + mucin	2	66	0
Fig 3D	CytoD + mucin	3	111	0
Fig 3F	EtOH - mucin	1	84	0
Fig 3F	EtOH - mucin	2	93	0
Fig 3F	EtOH - mucin	3	126	0
Fig 3F	LatB - mucin	1	141	0
Fig 3F	LatB - mucin	2	100	0
Fig 3F	LatB - mucin	3	150	0
Fig 3F	DMSO - mucin	1	117	0
Fig 3F	DMSO - mucin	2	80	0
Fig 3F	DMSO - mucin	3	135	0
Fig 3F	Jasp - mucin	1	130	0
Fig 3F	Jasp - mucin	2	93	0
Fig 3F	Jasp - mucin	3	149	0
Fig 3F	EtOH + mucin	1	128	0
Fig 3F	EtOH + mucin	2	107	0
Fig 3F	EtOH + mucin	3	126	0
Fig 3F	LatB + mucin	1	99	0
Fig 3F	LatB + mucin	2	93	0
Fig 3F	LatB + mucin	3	201	0
Fig 3F	DMSO + mucin	1	152	0
Fig 3F	DMSO + mucin	2	75	0
Fig 3F	DMSO + mucin	3	140	0
Fig 3F	Jasp + mucin	1	136	0
Fig 3F	Jasp + mucin	2	100	0
Fig 3F	Jasp + mucin	3	167	0
Fig S1A	100 mg/mL mucin treated cells	1	75	0
Fig S1A	100 mg/mL mucin treated cells	2	26	0
Fig S1A	100 mg/mL mucin treated cells	3	38	0
Fig S1A	100 mg/mL mucin treated cells	1	40	1
Fig S1A	100 mg/mL mucin treated cells	2	20	1
Fig S1A	100 mg/mL mucin treated cells	3	34	1
Fig S1A	100 mg/mL mucin treated cells	1	37	3
Fig S1A	100 mg/mL mucin treated cells	2	30	3
Fig S1A	100 mg/mL mucin treated cells	3	33	3
Fig S1A	100 mg/mL mucin treated cells	1	42	5
Fig S1A	100 mg/mL mucin treated cells	2	24	5
Fig S1A	100 mg/mL mucin treated cells	3	47	5
Fig S1A	100 mg/mL mucin treated cells	1	47	10
Fig S1A	100 mg/mL mucin treated cells	2	23	10
Fig S1A	100 mg/mL mucin treated cells	3	57	10
Fig S1A	100 mg/mL mucin treated cells	1	45	30
Fig S1A	100 mg/mL mucin treated cells	2	30	30
Fig S1A	100 mg/mL mucin treated cells	3	54	30
Fig S1A	100 mg/mL mucin treated cells	1	40	60
Fig S1A	100 mg/mL mucin treated cells	2	26	60
Fig S1A	100 mg/mL mucin treated cells	3	60	60
Fig S1B	Control	1	404	5
Fig S1B	Control	2	621	5
Fig S1B	Control	3	501	5
Fig S1B	Control	1	328	10
Fig S1B	Control	2	364	10
Fig S1B	Control	3	709	10
Fig S1B	Stomach mucin	1	366	5
Fig S1B	Stomach mucin	2	444	5
Fig S1B	Stomach mucin	3	496	5
Fig S1B	Stomach mucin	1	317	10
Fig S1B	Stomach mucin	2	447	10
Fig S1B	Stomach mucin	3	450	10
Fig S1B	Submaxillary mucin	1	179	5
Fig S1B	Submaxillary mucin	2	258	5
Fig S1B	Submaxillary mucin	3	225	5
Fig S1B	Submaxillary mucin	1	103	10
Fig S1B	Submaxillary mucin	2	327	10
Fig S1B	Submaxillary mucin	3	299	10
Fig S1C	Control buffer	1	73	0
Fig S1C	Control buffer	2	57	0
Fig S1C	Control buffer	3	190	0
Fig S1C	Control buffer	4	119	0
Fig S1C	Mucin	1	51	0
Fig S1C	Mucin	2	64	0
Fig S1C	Mucin	3	287	0
Fig S1C	Mucin	4	167	0
Fig S1C	Dextrose	1	66	0
Fig S1C	Dextrose	2	63	0
Fig S1C	Dextrose	3	174	0
Fig S1C	Lactose	1	56	0
Fig S1C	Lactose	2	70	0
Fig S1C	Lactose	3	404	0
Fig S1C	Sucrose	1	45	0
Fig S1C	Sucrose	2	64	0
Fig S1C	Sucrose	3	246	0
Fig S1C	Starch	1	90	0
Fig S1C	Starch	2	65	0
Fig S1C	Starch	3	244	0
Fig S1C	GlcNAc	2	66	0
Fig S1C	GlcNAc	3	168	0
Fig S1C	GlcNAc	4	113	0
Fig S1C	Methyl Cellulose	2	74	0
Fig S1C	Methyl Cellulose	3	387	0
Fig S1C	Methyl Cellulose	4	135	0
Fig S1C	0.2M sorbitol	1	98	0
Fig S1C	0.2M sorbitol	2	64	0
Fig S1C	0.2M sorbitol	3	211	0
Fig S1C	0.3M sorbitol	1	60	0
Fig S1C	0.3M sorbitol	2	57	0
Fig S1C	0.3M sorbitol	3	421	0
Fig S1C	0.4M sorbitol	1	51	0
Fig S1C	0.4M sorbitol	2	73	0
Fig S1C	0.4M sorbitol	3	333	0
Fig S1C	0.5M sorbitol	1	104	0
Fig S1C	0.5M sorbitol	2	66	0
Fig S1C	0.5M sorbitol	3	313	0
Fig S1C	0.2M glycerol	1	74	0
Fig S1C	0.2M glycerol	2	74	0
Fig S1C	0.2M glycerol	3	295	0
Fig S1C	0.3M glycerol	1	58	0
Fig S1C	0.3M glycerol	2	48	0
Fig S1C	0.3M glycerol	3	195	0
Fig S1C	0.4M glycerol	1	46	0
Fig S1C	0.4M glycerol	2	76	0
Fig S1C	0.4M glycerol	3	345	0
Fig S1C	0.5M glycerol	1	76	0
Fig S1C	0.5M glycerol	2	58	0
Fig S1C	0.5M glycerol	3	413	0
Fig S1D	10 mg/mL Mucin	1	390	0
Fig S1D	10 mg/mL Mucin	2	631	0
Fig S1D	10 mg/mL Mucin	3	261	0
Fig S1D	0 mg/mL Tryptone	1	675	0
Fig S1D	0 mg/mL Tryptone	2	931	0
Fig S1D	0 mg/mL Tryptone	3	649	0
Fig S1D	0.1 mg/mL Tryptone	1	535	0
Fig S1D	0.1 mg/mL Tryptone	2	779	0
Fig S1D	0.1 mg/mL Tryptone	3	300	0
Fig S1D	1 mg/mL Tryptone	1	556	0
Fig S1D	1 mg/mL Tryptone	2	834	0
Fig S1D	1 mg/mL Tryptone	3	541	0
Fig S1D	10 mg/mL Tryptone	1	412	0
Fig S1D	10 mg/mL Tryptone	2	682	0
Fig S1D	10 mg/mL Tryptone	3	436	0
Fig S1D	25 mg/mL Tryptone	1	153	0
Fig S1D	25 mg/mL Tryptone	2	109	0
Fig S1D	25 mg/mL Tryptone	3	129	0
Fig S1E	Before timecourse	1	75	0
Fig S1E	Before timecourse	2	26	0
Fig S1E	Before timecourse	3	38	0
Fig S1E	Control buffer	1	30	1
Fig S1E	Control buffer	2	44	1
Fig S1E	Control buffer	3	59	1
Fig S1E	Control buffer	1	40	3
Fig S1E	Control buffer	2	34	3
Fig S1E	Control buffer	3	70	3
Fig S1E	Control buffer	1	26	5
Fig S1E	Control buffer	2	31	5
Fig S1E	Control buffer	3	63	5
Fig S1E	Control buffer	1	34	10
Fig S1E	Control buffer	2	39	10
Fig S1E	Control buffer	3	69	10
Fig S1E	Control buffer	1	41	30
Fig S1E	Control buffer	2	47	30
Fig S1E	Control buffer	3	79	30
Fig S1E	Control buffer	1	59	60
Fig S1E	Control buffer	2	42	60
Fig S1E	Control buffer	3	68	60
Fig S1E	100 mg/mL mucin	1	40	1
Fig S1E	100 mg/mL mucin	2	20	1
Fig S1E	100 mg/mL mucin	3	34	1
Fig S1E	100 mg/mL mucin	1	37	3
Fig S1E	100 mg/mL mucin	2	30	3
Fig S1E	100 mg/mL mucin	3	33	3
Fig S1E	100 mg/mL mucin	1	42	5
Fig S1E	100 mg/mL mucin	2	24	5
Fig S1E	100 mg/mL mucin	3	47	5
Fig S1E	100 mg/mL mucin	1	47	10
Fig S1E	100 mg/mL mucin	2	23	10
Fig S1E	100 mg/mL mucin	3	57	10
Fig S1E	100 mg/mL mucin	1	45	30
Fig S1E	100 mg/mL mucin	2	30	30
Fig S1E	100 mg/mL mucin	3	54	30
Fig S1E	100 mg/mL mucin	1	40	60
Fig S1E	100 mg/mL mucin	2	26	60
Fig S1E	100 mg/mL mucin	3	60	60
Fig S1F	Live cells - ConA adhered	1	2335	0
Fig S1F	Live cells - ConA adhered	2	1685	0
Fig S1F	Live cells - ConA adhered	3	565	0
Fig S1F	Live cells - Bonner's adhered	1	56	0
Fig S1F	Live cells - Bonner's adhered	2	32	0
Fig S1F	Live cells - Bonner's adhered	3	26	0
Fig S1F	Live cells - Polyethyleneimine adhered	1	627	0
Fig S1F	Live cells - Polyethyleneimine adhered	2	607	0
Fig S1F	Live cells - Polyethyleneimine adhered	3	292	0
Fig S1F	Live cells - Poly-L lysine adhered	1	213	0
Fig S1F	Live cells - Poly-L lysine adhered	2	286	0
Fig S1F	Live cells - Poly-L lysine adhered	3	76	0
Fig S1F	Live cells - Fibronectin adhered	1	65	0
Fig S1F	Live cells - Fibronectin adhered	2	49	0
Fig S1F	Live cells - Fibronectin adhered	3	15	0
Fig S1F	Live cells - Keratin adhered	1	25	0
Fig S1F	Live cells - Keratin adhered	2	33	0
Fig S1F	Live cells - Keratin adhered	3	30	0
Fig S1F	Live cells - Chitosan adhered	1	3129	0
Fig S1F	Live cells - Chitosan adhered	2	1277	0
Fig S1F	Live cells - Chitosan adhered	3	381	0
Fig S1F	Live cells - Mucin adhered	1	812	0
Fig S1F	Live cells - Mucin adhered	2	331	0
Fig S1F	Live cells - Mucin adhered	3	110	0
Fig S1F	Heat-killed cells - ConA adhered	1	41	0
Fig S1F	Heat-killed cells - ConA adhered	2	92	0
Fig S1F	Heat-killed cells - ConA adhered	3	19	0
Fig S1F	Heat-killed cells - Bonner's adhered	1	5	0
Fig S1F	Heat-killed cells - Bonner's adhered	2	4	0
Fig S1F	Heat-killed cells - Bonner's adhered	3	16	0
Fig S1F	Heat-killed cells - Polyethyleneimine adhered	1	29	0
Fig S1F	Heat-killed cells - Polyethyleneimine adhered	2	1	0
Fig S1F	Heat-killed cells - Polyethyleneimine adhered	3	30	0
Fig S1F	Heat-killed cells - Poly-L lysine adhered	1	2	0
Fig S1F	Heat-killed cells - Poly-L lysine adhered	2	4	0
Fig S1F	Heat-killed cells - Poly-L lysine adhered	3	11	0
Fig S1F	Heat-killed cells - Fibronectin adhered	1	2	0
Fig S1F	Heat-killed cells - Fibronectin adhered	2	4	0
Fig S1F	Heat-killed cells - Fibronectin adhered	3	1	0
Fig S1F	Heat-killed cells - Keratin adhered	1	17	0
Fig S1F	Heat-killed cells - Keratin adhered	2	52	0
Fig S1F	Heat-killed cells - Keratin adhered	3	49	0
Fig S1F	Heat-killed cells - Chitosan adhered	1	22	0
Fig S1F	Heat-killed cells - Chitosan adhered	2	7	0
Fig S1F	Heat-killed cells - Chitosan adhered	3	15	0
Fig S1F	Heat-killed cells - Mucin adhered	1	5	0
Fig S1F	Heat-killed cells - Mucin adhered	2	0	0
Fig S1F	Heat-killed cells - Mucin adhered	3	6	0
Fig S2B	Original Bonner's - mucin	1	531	0
Fig S2B	Original Bonner's - mucin	2	894	0
Fig S2B	Original Bonner's - mucin	3	619	0
Fig S2B	Original Bonner's + mucin	1	811	0
Fig S2B	Original Bonner's + mucin	2	951	0
Fig S2B	Original Bonner's + mucin	3	347	0
Fig S2B	Modified Mg Bonner's - mucin	1	938	0
Fig S2B	Modified Mg Bonner's - mucin	2	1225	0
Fig S2B	Modified Mg Bonner's - mucin	3	517	0
Fig S2B	Modified Mg Bonner's + mucin	1	517	0
Fig S2B	Modified Mg Bonner's + mucin	2	1283	0
Fig S2B	Modified Mg Bonner's + mucin	3	349	0
Fig S2B	No Divalent Cations added Bonner's - mucin	1	934	0
Fig S2B	No Divalent Cations added Bonner's - mucin	2	1323	0
Fig S2B	No Divalent Cations added Bonner's - mucin	3	672	0
Fig S2B	No Divalent Cations added Bonner's + mucin	1	810	0
Fig S2B	No Divalent Cations added Bonner's + mucin	2	774	0
Fig S2B	No Divalent Cations added Bonner's + mucin	3	298	0
Fig S2C	Bd + Bonner's	1	308	0
Fig S2C	Bd + Bonner's	2	392	0
Fig S2C	Bd + Bonner's	3	846	0
Fig S2C	Bd + Mucin	1	226	0
Fig S2C	Bd + Mucin	2	278	0
Fig S2C	Bd + Mucin	3	653	0
Fig S2C	Bd + DMSO	1	469	0
Fig S2C	Bd + DMSO	2	780	0
Fig S2C	Bd + DMSO	3	819	0
Fig S2C	Bd + Ionomycin	1	415	0
Fig S2C	Bd + Ionomycin	2	599	0
Fig S2C	Bd + Ionomycin	3	890	0
Fig S2C	Sp + Bonner's	1	141	0
Fig S2C	Sp + Bonner's	2	726	0
Fig S2C	Sp + Bonner's	3	147	0
Fig S2C	Sp + Mucin	1	227	0
Fig S2C	Sp + Mucin	2	169	0
Fig S2C	Sp + Mucin	3	393	0
Fig S2C	Sp + DMSO	1	107	0
Fig S2C	Sp + DMSO	2	158	0
Fig S2C	Sp + DMSO	3	337	0
Fig S2C	Sp + Ionomycin	1	280	0
Fig S2C	Sp + Ionomycin	2	117	0
Fig S2C	Sp + Ionomycin	3	739	0
Fig S3B	DMSO - mucin	1	124	0
Fig S3B	DMSO - mucin	2	73	0
Fig S3B	DMSO - mucin	3	124	0
Fig S3B	CytoD - mucin	1	113	0
Fig S3B	CytoD - mucin	2	61	0
Fig S3B	CytoD - mucin	3	114	0
Fig S3B	Blebb - mucin	1	79	0
Fig S3B	Blebb - mucin	2	75	0
Fig S3B	Blebb - mucin	3	140	0
Fig S3B	DMSO + mucin	1	136	0
Fig S3B	DMSO + mucin	2	71	0
Fig S3B	DMSO + mucin	3	128	0
Fig S3B	CytoD + mucin	1	109	0
Fig S3B	CytoD + mucin	2	72	0
Fig S3B	CytoD + mucin	3	107	0
Fig S3B	Blebb + mucin	1	141	0
Fig S3B	Blebb + mucin	2	84	0
Fig S3B	Blebb + mucin	3	135	0
Fig S3C	Buffer - mucin	1	105	0
Fig S3C	Buffer - mucin	2	52	0
Fig S3C	Buffer - mucin	3	132	0
Fig S3C	EtOH - mucin	1	90	0
Fig S3C	EtOH - mucin	2	98	0
Fig S3C	EtOH - mucin	3	127	0
Fig S3C	LatB - mucin	1	150	0
Fig S3C	LatB - mucin	2	100	0
Fig S3C	LatB - mucin	3	158	0
Fig S3C	DMSO - mucin	1	126	0
Fig S3C	DMSO - mucin	2	80	0
Fig S3C	DMSO - mucin	3	135	0
Fig S3C	Jasp - mucin	1	138	0
Fig S3C	Jasp - mucin	2	93	0
Fig S3C	Jasp - mucin	3	149	0
Fig S3C	CytoD - mucin	1	141	0
Fig S3C	CytoD - mucin	2	67	0
Fig S3C	CytoD - mucin	3	127	0
Fig S3C	Blebb - mucin	1	96	0
Fig S3C	Blebb - mucin	2	81	0
Fig S3C	Blebb - mucin	3	162	0
Fig S3C	CK689 - mucin	1	105	0
Fig S3C	CK689 - mucin	2	83	0
Fig S3C	CK689 - mucin	3	133	0
Fig S3C	CK666 - mucin	1	98	0
Fig S3C	CK666 - mucin	2	129	0
Fig S3C	CK666 - mucin	3	152	0
Fig S3C	Buffer + mucin	1	131	0
Fig S3C	Buffer + mucin	2	78	0
Fig S3C	Buffer + mucin	3	104	0
Fig S3C	EtOH + mucin	1	131	0
Fig S3C	EtOH + mucin	2	107	0
Fig S3C	EtOH + mucin	3	126	0
Fig S3C	LatB + mucin	1	98	0
Fig S3C	LatB + mucin	2	93	0
Fig S3C	LatB + mucin	3	196	0
Fig S3C	DMSO + mucin	1	156	0
Fig S3C	DMSO + mucin	2	75	0
Fig S3C	DMSO + mucin	3	138	0
Fig S3C	Jasp + mucin	1	141	0
Fig S3C	Jasp + mucin	2	100	0
Fig S3C	Jasp + mucin	3	167	0
Fig S3C	CytoD + mucin	1	129	0
Fig S3C	CytoD + mucin	2	79	0
Fig S3C	CytoD + mucin	3	124	0
Fig S3C	Blebb + mucin	1	162	0
Fig S3C	Blebb + mucin	2	90	0
Fig S3C	Blebb + mucin	3	149	0
Fig S3C	CK689 + mucin	1	120	0
Fig S3C	CK689 + mucin	2	76	0
Fig S3C	CK689 + mucin	3	119	0
Fig S3C	CK666 + mucin	1	128	0
Fig S3C	CK666 + mucin	2	68	0
Fig S3C	CK666 + mucin	3	150	0
